# MITF regulates IDH1 and NNT and drives a transcriptional program protecting cutaneous melanoma from reactive oxygen species

**DOI:** 10.1101/2023.11.10.564582

**Authors:** Elisabeth Roider, Alexandra I.T. Lakatos, Alicia M. McConnell, Poguang Wang, Alina Mueller, Akinori Kawakami, Jennifer Tsoi, Botond L. Szabolcs, Anna A. Ascsillán, Yusuke Suita, Vivien Igras, Jennifer A. Lo, Jennifer J. Hsiao, Rebecca Lapides, Dorottya M.P. Pál, Anna S. Lengyel, Alexander Navarini, Arimichi Okazaki, Othon Iliopoulos, István Németh, Thomas G. Graeber, Leonard Zon, Roger W. Giese, Lajos V. Kemeny, David E. Fisher

## Abstract

Microphthalmia-associated transcription factor (MITF) plays pivotal roles in melanocyte development, function, and melanoma pathogenesis. MITF amplification occurs in melanoma and has been associated with resistance to targeted therapies. Here, we show that MITF regulates a global antioxidant program that increases survival of melanoma cell lines by protecting the cells from reactive oxygen species (ROS)-induced damage. In addition, this redox program is correlated with MITF expression in human melanoma cell lines and patient-derived melanoma samples. Using a zebrafish melanoma model, we show that MITF decreases ROS-mediated DNA damage *in vivo*. Some of the MITF target genes involved, such as *IDH1* and *NNT*, are regulated through direct MITF binding to canonical enhancer box (E-BOX) sequences proximal to their promoters. Utilizing functional experiments, we demonstrate the role of MITF and its target genes in reducing cytosolic and mitochondrial ROS. Collectively, our data identify MITF as a significant driver of the cellular antioxidant state.

**One Sentence Summary:** MITF promote melanoma survival via increasing ROS tolerance.
