## Supplementary Tables for "MITF regulates IDH1 and NNT and drives a transcriptional program protecting cutaneous melanoma from reactive oxygen species": Supplementary Table 1.xlsx

### Sheet: Sheet1
Category Term Count % PValue Genes List Total Pop Hits Pop Total Fold Enrichment Bonferroni Benjamini FDR
GOTERM_BP_DIRECT GO:0030318~melanocyte differentiation 8 1.2903225806451613 2.5788740441555854E-6 MYO5A, TYRP1, HPS4, MITF, KIT, MREG, OCA2, RAB27A 569 20 16792 11.804569420035149 0.006575057401957518 0.006575057401957518 0.004561168643979485
GOTERM_BP_DIRECT GO:0042438~melanin biosynthetic process 6 0.967741935483871 4.468775829306335E-5 DCT, MYO5A, SLC45A2, TYRP1, MC1R, OCA2 569 13 16792 13.620657023117479 0.1080220263702597 0.05555414468073383 0.0790099873847816
GOTERM_BP_DIRECT GO:0006783~heme biosynthetic process 7 1.129032258064516 5.128231054692377E-5 SLC11A2, ALAS1, FXN, CPOX, SLC25A39, UROD, COX15 569 21 16792 9.837141183362624 0.12294319267316711 0.04278556061236172 0.09066446728904776
GOTERM_BP_DIRECT GO:0006099~tricarboxylic acid cycle 7 1.129032258064516 3.5656241052483975E-4 SDHB, NNT, SUCLG2, IDH2, IDH1, IDH3A, MDH1 569 29 16792 7.123447063814314 0.598380153276187 0.2039253556085493 0.6287809384813325
GOTERM_BP_DIRECT GO:0042407~cristae formation 5 0.8064516129032258 5.162568889544952E-4 SAMM50, CHCHD3, AFG3L2, CHCHD6, APOO 569 12 16792 12.296426479203282 0.7331119828267911 0.23216869428521114 0.909183497852184
GOTERM_BP_DIRECT GO:0055114~oxidation-reduction process 35 5.64516129032258 0.0019257774403272452 TYRP1, KCNAB2, SNCA, IFI30, PRDX1, FTH1, DCT, RDH8, AKR1A1, PIR, CPOX, MICAL1, GSTO2, GSTO1, LOXL1, DUS3L, GLRX, COX15, DHRS12, GMPR, C1ORF43, CRYZ, DHRS7, SOD2, BLVRA, CYP7B1, RDH11, NNT, TXN, STEAP1, HPGD, ALDH9A1, DCXR, MGST1, RETSAT 569 592 16792 1.7447632166437088 0.9927799118302169 0.5603668657…
GOTERM_BP_DIRECT GO:0071243~cellular response to arsenic-containing substance 4 0.6451612903225806 0.0027763217628510375 PPIF, HMOX1, GSTO2, GSTO1 569 9 16792 13.1161882444835 0.9991844989418949 0.6379446805351097 4.798379953408272
GOTERM_BP_DIRECT GO:0048147~negative regulation of fibroblast proliferation 6 0.967741935483871 0.0035666344575405757 MED25, IFI30, MYC, GSTP1, FTH1, SOD2 569 31 16792 5.7118884290492655 0.9998926868904876 0.6809699459912923 6.124054016826708
GOTERM_BP_DIRECT GO:0048661~positive regulation of smooth muscle cell proliferation 8 1.2903225806451613 0.003993007254083185 RBPMS2, HMOX1, TGM2, IL6R, NR4A3, STAT1, PPARGC1A, MYC 569 60 16792 3.9348564733450493 0.9999640923257092 0.6792756603060925 6.832001572635482
GOTERM_BP_DIRECT GO:0015991~ATP hydrolysis coupled proton transport 6 0.967741935483871 0.004111544815335108 TCIRG1, ATP6V1C1, ATP6AP1, ATP5B, ATP6V1H, ATP6V0D2 569 32 16792 5.533391915641476 0.9999735171267307 0.6514247799312733 7.027924163600852
GOTERM_BP_DIRECT GO:0008286~insulin receptor signaling pathway 9 1.4516129032258065 0.004787511516328627 TCIRG1, ATP6V1C1, GRB10, BAIAP2L1, ATP6AP1, RHOQ, ATP6V1H, APPL1, ATP6V0D2 569 78 16792 3.40516425577937 0.9999953370552132 0.6724084038405262 8.137775306063922
GOTERM_BP_DIRECT GO:0045333~cellular respiration 5 0.8064516129032258 0.004901364559454268 FASTKD1, SLC25A13, NR4A3, PPARGC1A, COX15 569 21 16792 7.026529416687589 0.9999965201355249 0.6491429607514365 8.323473056307684
GOTERM_BP_DIRECT GO:0051603~proteolysis involved in cellular protein catabolic process 7 1.129032258064516 0.0053569511311465645 PSMB10, CTSK, PSMB7, PSMA6, CAPN2, CTSH, PSMB8 569 48 16792 4.303749267721148 0.9999989214747602 0.6524742837023472 9.063010407020844
GOTERM_BP_DIRECT GO:1901687~glutathione derivative biosynthetic process 5 0.8064516129032258 0.005832723953106112 AKR1A1, GSTO2, GSTO1, MGST1, GSTP1 569 22 16792 6.707141715929064 0.9999996828180485 0.6565941037970746 9.829305248017551
GOTERM_BP_DIRECT GO:0033572~transferrin transport 6 0.967741935483871 0.006100106112695675 TCIRG1, SLC11A2, ATP6V1C1, ATP6AP1, ATP6V1H, ATP6V0D2 569 35 16792 5.059101180015064 0.9999998406016021 0.6477651980403815 10.257281275800956
GOTERM_BP_DIRECT GO:0005975~carbohydrate metabolic process 14 2.258064516129032 0.006317233788036237 SLC3A2, CHI3L1, MANBA, IDH3A, AMDHD2, ST3GAL5, SLC2A3, ALDH1B1, NAGA, ALDH2, IDH2, XYLB, MDH1, B4GALT5 569 174 16792 2.3744823546047713 0.9999999088483864 0.6369342574347185 10.603408441455409
GOTERM_BP_DIRECT GO:0006933~negative regulation of cell adhesion involved in substrate-bound cell migration 3 0.4838709677419355 0.0065492084865385386 ITGB1BP1, ATP5B, SNAI2 569 4 16792 22.133567662565905 0.9999999498363437 0.6279415876938524 10.97181169703444
GOTERM_BP_DIRECT GO:0043303~mast cell degranulation 4 0.6451612903225806 0.00854526617012173 LAT, PIK3CD, NR4A3, KIT 569 13 16792 9.080438015411652 0.9999999997075482 0.7046504202157812 14.083131257518755
GOTERM_BP_DIRECT GO:0015804~neutral amino acid transport 4 0.6451612903225806 0.00854526617012173 SLC7A8, SLC3A2, SLC6A15, SLC7A5 569 13 16792 9.080438015411652 0.9999999997075482 0.7046504202157812 14.083131257518755
GOTERM_BP_DIRECT GO:0000302~response to reactive oxygen species 6 0.967741935483871 0.009688988274909277 TXN, CAT, PPARGC1A, PRDX1, GSTP1, SOD2 569 39 16792 4.540219007705827 0.9999999999847323 0.7303968666932872 15.819358089611125
GOTERM_BP_DIRECT GO:0032496~response to lipopolysaccharide 13 2.0967741935483875 0.009961594183449208 IL12RB2, CXCL5, LY96, SNCA, CXCL2, DUSP10, ACP5, TNFRSF14, CASP1, LOXL1, MGST1, SOD2, GCH1 569 164 16792 2.339320159458185 0.9999999999924504 0.7220951057266752 16.228274047301127
GOTERM_BP_DIRECT GO:0007035~vacuolar acidification 4 0.6451612903225806 0.010606025959730422 TCIRG1, DMXL2, ATP6V1H, ATP6V0D2 569 14 16792 8.431835300025107 0.9999999999985725 0.7271450227230529 17.187499539513894
GOTERM_BP_DIRECT GO:0019640~glucuronate catabolic process to xylulose 5-phosphate 3 0.4838709677419355 0.010671430857414056 AKR1A1, DCXR, XYLB 569 5 16792 17.706854130052726 0.9999999999987946 0.7127678159535173 17.284272210904327
GOTERM_BP_DIRECT GO:0033591~response to L-ascorbic acid 3 0.4838709677419355 0.010671430857414056 CAT, GSTP1, SOD2 569 5 16792 17.706854130052726 0.9999999999987946 0.7127678159535173 17.284272210904327
GOTERM_BP_DIRECT GO:0050999~regulation of nitric-oxide synthase activity 5 0.8064516129032258 0.010716745200747429 LYPLA1, CYGB, PRKG2, GCHFR, GCH1 569 26 16792 5.675273759632284 0.9999999999989279 0.6982996659884135 17.3512564483286
GOTERM_BP_DIRECT GO:0098609~cell-cell adhesion 18 2.903225806451613 0.011016653996790112 CAST, BAIAP2L1, SLC3A2, PFKP, TRIM25, GLOD4, STAT1, PRDX1, GPRC5A, SLK, PAK4, CAPG, CCT8, IDH1, SDCBP, RUVBL1, PERP, PAICS 569 271 16792 1.9601683538803751 0.9999999999995064 0.6929385644405761 17.793296876673203
GOTERM_BP_DIRECT GO:0006749~glutathione metabolic process 7 1.129032258064516 0.011306922160934856 IDH1, GSTO2, GSTO1, MGST1, GSTP1, DPEP1, SOD2 569 56 16792 3.688927943760984 0.9999999999997671 0.6876136720970477 18.219002920820415
GOTERM_BP_DIRECT GO:0002819~regulation of adaptive immune response 3 0.4838709677419355 0.015650474840257205 CD48, TNFSF4, DUSP10 569 6 16792 14.755711775043936 1.0 0.7881638523551979 24.345984810438416
GOTERM_BP_DIRECT GO:0006094~gluconeogenesis 6 0.967741935483871 0.0159314188075421 GAPDHS, SLC25A11, SLC25A13, ENO2, PPARGC1A, MDH1 569 44 16792 4.024285029557437 1.0 0.7816174067515623 24.726983791046298
GOTERM_BP_DIRECT GO:0007219~Notch signaling pathway 10 1.6129032258064515 0.01607952200527364 DTX4, HEY1, ITGB1BP1, PSEN2, DLL3, JAG1, PERP, SNAI2, MYC, ANXA4 569 115 16792 2.5662107434859025 1.0 0.7725710914269923 24.92710285904012
GOTERM_BP_DIRECT GO:0031100~organ regeneration 6 0.967741935483871 0.020730224503638792 NR4A3, PTPRU, GSTP1, LCP1, ANXA3, PRPS1 569 47 16792 3.7674157723516437 1.0 0.8424114816926879 30.96180301870637
GOTERM_BP_DIRECT GO:0035726~common myeloid progenitor cell proliferation 3 0.4838709677419355 0.021423864098807952 ITPKB, NR4A3, GSTP1 569 7 16792 12.647752950037662 1.0 0.84222628544962 31.821631033841825
GOTERM_BP_DIRECT GO:0050900~leukocyte migration 10 1.6129032258064515 0.02272818762056469 SLC16A3, CD48, SLC16A1, PDE4B, SLC7A8, SLC3A2, FCER1G, ITGA3, SLC7A5, SIRPA 569 122 16792 2.418969143449826 1.0 0.8499944973716123 33.411164677706765
GOTERM_BP_DIRECT GO:0007165~signal transduction 53 8.548387096774194 0.023360488185989712 GPR85, ITPKB, PRKG2, CD48, ZFYVE16, PAK4, PDE4B, CHRNA5, RALB, MICAL1, ARHGAP11A, CASP1, RAP2B, MPP1, LIMK1, PIK3CD, PRKCH, GEM, JUP, GNAL, GRB10, RASGRF1, TXN, CHKA, FGD1, ERBB4, RAP1GAP, CXCL5, KIT, GPR143, GPRC5A, LPXN, RAC2, BCL11A, PYCARD, TRAF5, RNF14, VAC14, TNFSF4, APPL1, TRIM63, CAPN3, ANXA4, NAE1, …
GOTERM_BP_DIRECT GO:0015992~proton transport 6 0.967741935483871 0.024402342463866272 TCIRG1, ATP6V1C1, NNT, ATP6AP1, ATP5B, SLC15A4 569 49 16792 3.61364370001076 1.0 0.8526600651019023 35.40019231007029
GOTERM_BP_DIRECT GO:0009083~branched-chain amino acid catabolic process 4 0.6451612903225806 0.024919328533687477 BCKDK, PPM1K, HIBCH, AUH 569 19 16792 6.21293127370271 1.0 0.850217048380467 36.00299552190997
GOTERM_BP_DIRECT GO:1903955~positive regulation of protein targeting to mitochondrion 8 1.2903225806451613 0.02637339293796381 CTSK, PSMB7, RAC2, UGCG, HPS4, PEMT, HHAT, RUVBL1 569 86 16792 2.7452487023337553 1.0 0.8582076745218007 37.6701010713838
GOTERM_BP_DIRECT GO:0045576~mast cell activation 3 0.4838709677419355 0.027932355834012924 CD48, FCER1G, LCP2 569 8 16792 11.066783831282953 1.0 0.8664121091343144 39.41191981284481
GOTERM_BP_DIRECT GO:0006865~amino acid transport 5 0.8064516129032258 0.029599193549179798 SLC7A8, SLC3A2, SLC6A15, SLC7A5, MYC 569 35 16792 4.215917650012554 1.0 0.8747245684552429 41.223415204687484
GOTERM_BP_DIRECT GO:0098869~cellular oxidant detoxification 7 1.129032258064516 0.030854270444296245 TXN, CYGB, GSTO2, CAT, GSTO1, MGST1, GSTP1 569 70 16792 2.9511423550087876 1.0 0.8787251887934284 42.55355947500341
GOTERM_BP_DIRECT GO:0009409~response to cold 5 0.8064516129032258 0.03243771418868069 HSPA2, VGF, GMPR, PPARGC1A, SOD2 569 36 16792 4.098808826401094 1.0 0.8850034498889151 44.191212592612125
GOTERM_BP_DIRECT GO:0043473~pigmentation 4 0.6451612903225806 0.03254707853169282 MC1R, HPS3, KIT, SNAI2 569 21 16792 5.62122353335007 1.0 0.8794885548186221 44.30267931294545
GOTERM_BP_DIRECT GO:0032402~melanosome transport 4 0.6451612903225806 0.03254707853169282 MYO5A, GPR143, MREG, RAB27A 569 21 16792 5.62122353335007 1.0 0.8794885548186221 44.30267931294545
GOTERM_BP_DIRECT GO:0035556~intracellular signal transduction 22 3.5483870967741935 0.03384165854512922 SPSB1, TUFT1, SOCS6, PRKCH, NPR1, KIT, ARHGAP29, STK17A, TRAF3IP2, RPS6KA5, LAT, PLCB4, TNS1, MC1R, RASGRF1, ITGB1BP1, HMOX1, PSEN2, CHN2, SDCBP, PRKD3, LCP2 569 403 16792 1.6110454543472288 1.0 0.8832759696680778 45.60628663449222
GOTERM_BP_DIRECT GO:0019221~cytokine-mediated signaling pathway 10 1.6129032258064515 0.03390086007476391 IL12RB2, PLP2, CCR1, RTN4R, SOCS6, TGM2, IL6R, CX3CL1, KIT, GHR 569 131 16792 2.2527804236708304 1.0 0.8776088742933665 45.665207165639366
GOTERM_BP_DIRECT GO:0006782~protoporphyrinogen IX biosynthetic process 3 0.4838709677419355 0.03511979414177725 ALAS1, CPOX, UROD 569 9 16792 9.837141183362625 1.0 0.8807803973502049 46.865054890304926
GOTERM_BP_DIRECT GO:0019852~L-ascorbic acid metabolic process 3 0.4838709677419355 0.03511979414177725 SLC2A3, GSTO2, GSTO1 569 9 16792 9.837141183362625 1.0 0.8807803973502049 46.865054890304926
GOTERM_BP_DIRECT GO:0051056~regulation of small GTPase mediated signal transduction 10 1.6129032258064515 0.03834429599794603 FGD1, VAV3, RAP1GAP, RAC2, TRIO, CHN2, RHOBTB1, RHOQ, ARHGAP11A, ARHGAP29 569 134 16792 2.2023450410513337 1.0 0.8970036142912448 49.9196830517153
GOTERM_BP_DIRECT GO:0032720~negative regulation of tumor necrosis factor production 5 0.8064516129032258 0.03857680707928551 MC1R, GPR18, ACP5, TNFAIP3, GSTP1 569 38 16792 3.883082046064194 1.0 0.8931462855030723 50.13341555481197
GOTERM_BP_DIRECT GO:0030334~regulation of cell migration 7 1.129032258064516 0.03900828597677533 LAMA1, PLXNC1, SLK, PLXNA1, ERBB4, JAG1, PHLDA2 569 74 16792 2.791621146629934 1.0 0.8905887725880021 50.52776795277192
GOTERM_BP_DIRECT GO:0006629~lipid metabolic process 11 1.7741935483870968 0.04089834200678265 CHKA, SLC16A1, PTGDS, ATP5B, JAZF1, PEMT, APOC1, APOC2, PLA1A, CPNE3, ASAH1 569 157 16792 2.0676793570125263 1.0 0.8969676795319704 52.2207799313789
GOTERM_BP_DIRECT GO:0006105~succinate metabolic process 3 0.4838709677419355 0.04293296955025353 SDHB, SUCLG2, GHR 569 10 16792 8.853427065026363 1.0 0.9035313121118014 53.98212727811587
GOTERM_BP_DIRECT GO:1902475~L-alpha-amino acid transmembrane transport 3 0.4838709677419355 0.04293296955025353 SLC7A8, SLC7A4, SLC7A5 569 10 16792 8.853427065026363 1.0 0.9035313121118014 53.98212727811587
GOTERM_BP_DIRECT GO:0035414~negative regulation of catenin import into nucleus 3 0.4838709677419355 0.04293296955025353 SFRP5, SLC9A3R1, SNAI2 569 10 16792 8.853427065026363 1.0 0.9035313121118014 53.98212727811587
GOTERM_BP_DIRECT GO:0032691~negative regulation of interleukin-1 beta production 3 0.4838709677419355 0.04293296955025353 ACP5, TNFAIP3, GSTP1 569 10 16792 8.853427065026363 1.0 0.9035313121118014 53.98212727811587
GOTERM_BP_DIRECT GO:0006461~protein complex assembly 9 1.4516129032258065 0.043191222325647274 KCNQ5, LPXN, MITF, CAPG, WIPF1, SLC9A3R1, AFG3L2, CAPN3, PPARGC1A 569 116 16792 2.2896794133688867 1.0 0.9002312320470642 54.20125989927719
GOTERM_BP_DIRECT GO:0008283~cell proliferation 20 3.225806451612903 0.04332745052546033 CDK5R1, ERBB4, CDC16, AURKB, APPL1, PRDX1, HDGFRP3, ISG20, USP28, IGSF8, SERPINF1, RASGRF1, PAK4, TXN, PEMT, CKS2, FBXL7, MYC, OCA2, EMP1 569 366 16792 1.6126460956332174 1.0 0.8962827309964618 54.316455238241005
GOTERM_BP_DIRECT GO:0022617~extracellular matrix disassembly 7 1.129032258064516 0.043552955421271106 CTSK, CAPG, BCAN, CDH1, CAPN2, LCP1, SPP1 569 76 16792 2.7181574322449356 1.0 0.8928448874537562 54.50654287839687
GOTERM_BP_DIRECT GO:0032869~cellular response to insulin stimulus 7 1.129032258064516 0.04594442830134475 MYO5A, TRIB3, RHOQ, STAT1, MYC, GSTP1, GHR 569 77 16792 2.682856686371625 1.0 0.9011033009206084 56.47702556421738
GOTERM_BP_DIRECT GO:0006810~transport 19 3.064516129032258 0.04972193041470299 MYO5A, SLC12A7, SLC25A4, TRPV2, SLC7A8, NUP93, SLC7A4, SLC19A2, SLC7A5, SEC14L1, TRPM1, SLC25A11, SLC25A13, PTGDS, CHRNA5, ABCC2, SLC25A39, RLBP1, FYCO1 569 348 16792 1.6112558834818091 1.0 0.9146932947662385 59.42632021060279
GOTERM_BP_DIRECT GO:0030517~negative regulation of axon extension 3 0.4838709677419355 0.05132148452175123 CDK5R1, BCL11A, RTN4R 569 11 16792 8.048570059114875 1.0 0.9175631004451207 60.61745117938102
GOTERM_BP_DIRECT GO:0051764~actin crosslink formation 3 0.4838709677419355 0.05132148452175123 BAIAP2L1, PLS1, LCP1 569 11 16792 8.048570059114875 1.0 0.9175631004451207 60.61745117938102
GOTERM_BP_DIRECT GO:0006048~UDP-N-acetylglucosamine biosynthetic process 3 0.4838709677419355 0.05132148452175123 RENBP, AMDHD2, UAP1L1 569 11 16792 8.048570059114875 1.0 0.9175631004451207 60.61745117938102
GOTERM_BP_DIRECT GO:0090002~establishment of protein localization to plasma membrane 5 0.8064516129032258 0.05270956173007503 JUP, TSPAN10, TTC7B, CDH1, SLC9A3R1 569 42 16792 3.5132647083437947 1.0 0.9194152513496765 61.62429028619453
GOTERM_BP_DIRECT GO:0001541~ovarian follicle development 5 0.8064516129032258 0.05270956173007503 UBE3A, FANCG, KIT, VGF, MYC 569 42 16792 3.5132647083437947 1.0 0.9194152513496765 61.62429028619453
GOTERM_BP_DIRECT GO:0001933~negative regulation of protein phosphorylation 6 0.967741935483871 0.05501745702298366 CORO1C, IBTK, SNCA, CD109, MICAL1, PPARGC1A 569 61 16792 2.902762972139791 1.0 0.924596129401043 63.244754425284256
GOTERM_BP_DIRECT GO:0097067~cellular response to thyroid hormone stimulus 3 0.4838709677419355 0.06023762463771192 KIT, CTSH, PPARGC1A 569 12 16792 7.377855887521968 1.0 0.9384644652720084 66.67508666899151
GOTERM_BP_DIRECT GO:0015807~L-amino acid transport 3 0.4838709677419355 0.06023762463771192 SLC7A8, SLC7A4, SLC7A5 569 12 16792 7.377855887521968 1.0 0.9384644652720084 66.67508666899151
GOTERM_BP_DIRECT GO:0006879~cellular iron ion homeostasis 5 0.8064516129032258 0.06069669874272129 SLC11A2, FXN, HMOX1, MYC, FTH1 569 44 16792 3.353570857964532 1.0 0.9368106111755137 66.96184756359263
GOTERM_BP_DIRECT GO:0090383~phagosome acidification 4 0.6451612903225806 0.061749402807783474 TCIRG1, ATP6V1C1, ATP6V1H, ATP6V0D2 569 27 16792 4.3720627481611665 1.0 0.9369249045908994 67.61065430488391
GOTERM_BP_DIRECT GO:0006687~glycosphingolipid metabolic process 5 0.8064516129032258 0.06491696990843951 ST6GALNAC3, GM2A, UGCG, KIT, ASAH1 569 45 16792 3.2790470611208753 1.0 0.9428197809561559 69.49116196114925
GOTERM_BP_DIRECT GO:0051897~positive regulation of protein kinase B signaling 7 1.129032258064516 0.06494472773771176 SEMA5A, VEGFB, MC1R, ITGB1BP1, TXN, CHI3L1, RASD2 569 84 16792 2.459285295840656 1.0 0.9401480632503967 69.50717629118772
GOTERM_BP_DIRECT GO:0042732~D-xylose metabolic process 2 0.3225806451612903 0.06650903554448741 DCXR, XYLB 569 2 16792 29.511423550087873 1.0 0.9415477347615254 70.39696444499369
GOTERM_BP_DIRECT GO:0042590~antigen processing and presentation of exogenous peptide antigen via MHC class I 2 0.3225806451612903 0.06650903554448741 IFI30, FCER1G 569 2 16792 29.511423550087873 1.0 0.9415477347615254 70.39696444499369
GOTERM_BP_DIRECT GO:0005997~xylulose metabolic process 2 0.3225806451612903 0.06650903554448741 DCXR, XYLB 569 2 16792 29.511423550087873 1.0 0.9415477347615254 70.39696444499369
GOTERM_BP_DIRECT GO:0009890~negative regulation of biosynthetic process 2 0.3225806451612903 0.06650903554448741 GSTP1, GCHFR 569 2 16792 29.511423550087873 1.0 0.9415477347615254 70.39696444499369
GOTERM_BP_DIRECT GO:0006097~glyoxylate cycle 2 0.3225806451612903 0.06650903554448741 IDH2, IDH1 569 2 16792 29.511423550087873 1.0 0.9415477347615254 70.39696444499369
GOTERM_BP_DIRECT GO:0016050~vesicle organization 4 0.6451612903225806 0.06748901370291717 SNX8, ZFYVE16, SNX4, SNX30 569 28 16792 4.215917650012553 1.0 0.9414058414127401 70.94184097167509
GOTERM_BP_DIRECT GO:0001666~response to hypoxia 11 1.7741935483870968 0.06753532519897808 SLC11A2, VEGFB, HMOX1, PSEN2, APOLD1, CYGB, CAT, CAPN2, CASP1, SOD2, AGTRAP 569 172 16792 1.8873584828544567 1.0 0.9388713911218889 70.96735495962105
GOTERM_BP_DIRECT GO:0043087~regulation of GTPase activity 6 0.967741935483871 0.0686153803875382 EPHA4, FGD1, VAV3, RAP1GAP, ITGB1BP1, PYCARD 569 65 16792 2.7241314046234963 1.0 0.9390308902962573 71.55642043895571
GOTERM_BP_DIRECT GO:0008217~regulation of blood pressure 6 0.967741935483871 0.0686153803875382 RENBP, HMOX1, NPR1, SOD2, AGTRAP, GCH1 569 65 16792 2.7241314046234963 1.0 0.9390308902962573 71.55642043895571
GOTERM_BP_DIRECT GO:0016024~CDP-diacylglycerol biosynthetic process 3 0.4838709677419355 0.06963623526861186 AGPAT5, LCLAT1, GPAM 569 13 16792 6.8103285115587395 1.0 0.9390381647573705 72.10281645002541
GOTERM_BP_DIRECT GO:0046685~response to arsenic-containing substance 3 0.4838709677419355 0.06963623526861186 SERPINF1, CPOX, ABCC2 569 13 16792 6.8103285115587395 1.0 0.9390381647573705 72.10281645002541
GOTERM_BP_DIRECT GO:0030593~neutrophil chemotaxis 6 0.967741935483871 0.07228030444558006 VAV3, LGALS3, PIK3CD, PDE4B, FCER1G, CX3CL1 569 66 16792 2.6828566863716246 1.0 0.9429833473358958 73.47233762107616
GOTERM_BP_DIRECT GO:0048662~negative regulation of smooth muscle cell proliferation 4 0.6451612903225806 0.07346180978586109 HMOX1, NPR1, TNFAIP3, PPARGC1A 569 29 16792 4.070541179322465 1.0 0.9433139429522608 74.06357878298368
GOTERM_BP_DIRECT GO:0050766~positive regulation of phagocytosis 4 0.6451612903225806 0.07346180978586109 MBL2, PYCARD, FCER1G, RAB27A 569 29 16792 4.070541179322465 1.0 0.9433139429522608 74.06357878298368
GOTERM_BP_DIRECT GO:0007264~small GTPase mediated signal transduction 14 2.258064516129032 0.07550523160928795 VAV3, RAB5B, RASEF, RHOQ, GEM, RAB32, RAC2, RASGRF1, MFHAS1, HMOX1, RHOBTB1, ARL4C, RASD2, RAB27A 569 246 16792 1.6795119093545943 1.0 0.9455504556134675 75.05689442356935
GOTERM_BP_DIRECT GO:0042787~protein ubiquitination involved in ubiquitin-dependent protein catabolic process 10 1.6129032258064515 0.07570951575173496 RNF144A, CUL4A, RNF128, RNF11, TRIM25, UBE3C, CDC16, NEDD4L, AURKB, RNF14 569 153 16792 1.9288512124240442 1.0 0.9436953531272565 75.15419951483952
GOTERM_BP_DIRECT GO:0006979~response to oxidative stress 8 1.2903225806451613 0.07948184264855004 PNKP, MBL2, NUDT1, ATOX1, HMOX1, IDH1, CYGB, ABCC2 569 110 16792 2.1462853490972997 1.0 0.9493998543376613 76.88794135097606
GOTERM_BP_DIRECT GO:0044344~cellular response to fibroblast growth factor stimulus 4 0.6451612903225806 0.07966080885680257 ITGB1BP1, SNCA, SNAI2, MYC 569 30 16792 3.9348564733450493 1.0 0.9476219198020863 76.96728794888159
GOTERM_BP_DIRECT GO:0008203~cholesterol metabolic process 6 0.967741935483871 0.07992480686884376 SOAT1, CYP7B1, TNFSF4, APOC1, CAT, CLN6 569 68 16792 2.603949136772459 1.0 0.9460079844899857 77.08386526921814
GOTERM_BP_DIRECT GO:0051092~positive regulation of NF-kappaB transcription factor activity 9 1.4516129032258065 0.08212502036710992 RPS6KA5, PSMA6, PYCARD, PRKCH, TRIM25, CAT, RIPK4, TRAF5, CAPN3 569 133 16792 1.9970136236901568 1.0 0.9482968249915524 78.03402155757912
GOTERM_BP_DIRECT GO:0043065~positive regulation of apoptotic process 16 2.5806451612903225 0.08570100391216015 FGD1, VAV3, ERBB4, SNCA, BCL2A1, TRIO, STK17A, MAP3K5, HMOX1, SCIN, RASSF2, MLLT11, PSEN2, TGM2, PYCARD, SUDS3 569 300 16792 1.57394258933802 1.0 0.9529185671529241 79.49943163870977
GOTERM_BP_DIRECT GO:0051436~negative regulation of ubiquitin-protein ligase activity involved in mitotic cell cycle 6 0.967741935483871 0.09216574484288814 PSMB10, PSMB7, PSMA6, CDC16, PSMB8, CDK2 569 71 16792 2.4939231169088347 1.0 0.9613998124664426 81.91743089555344
GOTERM_BP_DIRECT GO:0042542~response to hydrogen peroxide 5 0.8064516129032258 0.09330284551022827 HMOX1, CAT, NR4A3, STAT1, SOD2 569 51 16792 2.8932768186360662 1.0 0.9613754981835598 82.31386882584661
GOTERM_BP_DIRECT GO:0071277~cellular response to calcium ion 5 0.8064516129032258 0.09330284551022827 PPIF, CPNE3, ITPKB, CAPN3, DPEP1 569 51 16792 2.8932768186360662 1.0 0.9613754981835598 82.31386882584661
GOTERM_BP_DIRECT GO:0006468~protein phosphorylation 22 3.5483870967741935 0.09435816526050575 FASTKD1, BCKDK, LIMK1, PIK3CD, TRIO, PRKCH, TRIB3, NPR1, AURKB, STK17A, PRKG2, FNIP2, RPS6KA5, MAP3K5, RASSF2, PRKRA, TESK2, CPNE3, DYRK3, RIPK4, PRKD3, RUNX3 569 456 16792 1.4237967502235378 1.0 0.9612391631635573 82.67444555114018
GOTERM_BP_DIRECT GO:0030168~platelet activation 8 1.2903225806451613 0.09522152301113482 RAP2B, LAT, PLSCR1, VAV3, RAC2, PRKCH, FCER1G, LCP2 569 115 16792 2.0529685947887217 1.0 0.9608393932268947 82.9642639299562
GOTERM_BP_DIRECT GO:0000209~protein polyubiquitination 11 1.7741935483870968 0.095366797886248 PSMB10, RNF144A, PSMB7, PSMA6, SPSB1, RNF138, UBE3C, NEDD4L, LONRF1, PSMB8, RNF14 569 184 16792 1.7642698861465576 1.0 0.9594296333400265 83.01257901897509
GOTERM_BP_DIRECT GO:0060374~mast cell differentiation 2 0.3225806451612903 0.09808871796148182 PIK3CD, KIT 569 3 16792 19.674282366725247 1.0 0.9616237662135371 83.89427259460463
GOTERM_BP_DIRECT GO:1901857~positive regulation of cellular respiration 2 0.3225806451612903 0.09808871796148182 PPARGC1A, MYC 569 3 16792 19.674282366725247 1.0 0.9616237662135371 83.89427259460463
GOTERM_BP_DIRECT GO:0043988~histone H3-S28 phosphorylation 2 0.3225806451612903 0.09808871796148182 RPS6KA5, AURKB 569 3 16792 19.674282366725247 1.0 0.9616237662135371 83.89427259460463
GOTERM_BP_DIRECT GO:0016052~carbohydrate catabolic process 2 0.3225806451612903 0.09808871796148182 NAGA, DERA 569 3 16792 19.674282366725247 1.0 0.9616237662135371 83.89427259460463
GOTERM_BP_DIRECT GO:0006740~NADPH regeneration 2 0.3225806451612903 0.09808871796148182 NNT, IDH1 569 3 16792 19.674282366725247 1.0 0.9616237662135371 83.89427259460463
GOTERM_BP_DIRECT GO:0003032~detection of oxygen 2 0.3225806451612903 0.09808871796148182 SLC11A2, SOD2 569 3 16792 19.674282366725247 1.0 0.9616237662135371 83.89427259460463
GOTERM_BP_DIRECT GO:0032765~positive regulation of mast cell cytokine production 2 0.3225806451612903 0.09808871796148182 FCER1G, NR4A3 569 3 16792 19.674282366725247 1.0 0.9616237662135371 83.89427259460463
GOTERM_BP_DIRECT GO:0045747~positive regulation of Notch signaling pathway 4 0.6451612903225806 0.09954081000021361 TSPAN10, ITGB1BP1, JAG1, KIT 569 33 16792 3.577142248495499 1.0 0.9620248050118806 84.34679698529712
GOTERM_BP_DIRECT GO:0002931~response to ischemia 4 0.6451612903225806 0.09954081000021361 PPIF, MAP3K5, CPEB4, PPARGC1A 569 33 16792 3.577142248495499 1.0 0.9620248050118806 84.34679698529712
GOTERM_BP_DIRECT GO:0070555~response to interleukin-1 4 0.6451612903225806 0.09954081000021361 SNCA, CHI3L1, TRIM63, GHR 569 33 16792 3.577142248495499 1.0 0.9620248050118806 84.34679698529712
