## Supplementary Tables for "MITF regulates IDH1 and NNT and drives a transcriptional program protecting cutaneous melanoma from reactive oxygen species": Supplementary Table 2 .xlsx

### Sheet: Sheet 1 - Supplementary Table 2
Supplementary Table 2
term_ID	description	frequency	plot_X	plot_Y	plot_size	log10 p-value	uniqueness	dispensability	representative	eliminated
GO:0030318	melanocyte differentiation	0.0001	-4.027	-1.941	3.008	-5.5884	0.827	0	30318	0
GO:0042438	melanin biosynthetic process	0.0001	-5.755	1.041	2.977	-4.3497	0.808	0.099	42438	0
GO:0006783	heme biosynthetic process	0.0024	-5.324	0.768	4.496	-4.2899	0.763	0.693	6783	0
GO:0006099	tricarboxylic acid cycle	0.0047	-4.95	3.16	4.78	-3.4473	0.771	0.126	6099	0
GO:0042407	cristae formation	0.0001	-4.945	-4.558	3.216	-3.2874	0.823	0.13	42407	0
GO:0055114	oxidation-reduction process	0.1506	-1.058	6.552	6.286	-2.7154	0.817	0.3	55114	0
GO:0071243	cellular response to arsenic-containing substance	0	6.214	4.361	2.717	-2.5565	0.799	0.017	71243	0
GO:0048147	negative regulation of fibroblast proliferation	0.0001	6.523	-1.926	2.802	-2.4477	0.782	0.042	48147	0
GO:0048661	positive regulation of smooth muscle cell proliferation	0.0001	6.966	-2.043	2.993	-2.3987	0.799	0.593	48661	0
GO:0015991	ATP hydrolysis coupled proton transport	0.0016	0.906	-7.127	4.321	-2.386	0.761	0.051	15991	0
GO:0008286	insulin receptor signaling pathway	0.0002	6.295	2.854	3.484	-2.3199	0.662	0.493	8286	0
GO:0045333	cellular respiration	0.0098	null	null	5.101	-2.3097	0.789	0.88	6099	1
GO:0051603	proteolysis involved in cellular protein catabolic process	0.0076	-1.865	4.873	4.988	-2.2711	0.897	0.023	51603	0
GO:1901687	glutathione derivative biosynthetic process	0	-6.03	0.522	1.431	-2.2341	0.843	0.175	1901687	0
GO:0033572	transferrin transport	0	0.395	-7.173	2.449	-2.2147	0.854	0.387	33572	0
GO:0005975	carbohydrate metabolic process	0.0526	-1.156	-2.222	5.829	-2.1995	0.944	0.073	5975	0
GO:0043303	mast cell degranulation	0.0001	4.499	-3.236	2.956	-2.0683	0.631	0.338	43303	0
GO:0015804	neutral amino acid transport	0.0008	1.779	-6.926	4.009	-2.0683	0.76	0.409	15804	0
GO:0000302	response to reactive oxygen species	0.0018	null	null	4.367	-2.0137	0.761	0.718	8286	1
GO:0032496	response to lipopolysaccharide	0.0004	null	null	3.745	-2.0017	0.776	0.749	8286	1
GO:0007035	vacuolar acidification	0.0001	2.695	3.846	3.162	-1.9744	0.808	0.133	7035	0
GO:0019640	glucuronate catabolic process to xylulose 5-phosphate	0	-4.241	4.532	0.778	-1.9718	0.819	0.337	19640	0
GO:0033591	response to L-ascorbic acid	0	5.349	5.332	1.58	-1.9718	0.819	0.499	33591	0
GO:0050999	regulation of nitric-oxide synthase activity	0.0001	4.769	0.829	3.017	-1.9699	0.881	0.137	50999	0
GO:0098609	cell-cell adhesion	0.0025	2.083	-4.424	4.507	-1.958	0.947	0	98609	0
GO:0006749	glutathione metabolic process	0.0015	-4.077	0.665	4.288	-1.9467	0.9	0.401	6749	0
GO:0002819	regulation of adaptive immune response	0.0003	6.627	0.435	3.513	-1.8055	0.75	0.636	2819	0
GO:0006094	gluconeogenesis	0.0026	-3.927	4.825	4.527	-1.7977	0.796	0.461	6094	0
GO:0007219	Notch signaling pathway	0.0006	6.625	2.01	3.894	-1.7937	0.718	0.59	7219	0
GO:0031100	animal organ regeneration	0.0001	0.31	1.532	2.792	-1.6834	0.869	0.363	31100	0
GO:0035726	common myeloid progenitor cell proliferation	0	2.525	-0.26	2.017	-1.6691	0.877	0.509	35726	0
GO:0050900	leukocyte migration	0.0006	0.683	-5.3	3.89	-1.6434	0.717	0.648	50900	0
GO:0007165	signal transduction	0.0662	null	null	5.929	-1.6315	0.643	0.847	35556	1
GO:0015992	proton transport	0.0115	null	null	5.168	-1.6126	0.734	0.811	15991	1
GO:0009083	branched-chain amino acid catabolic process	0.0003	-4.178	3.741	3.636	-1.6035	0.789	0.514	9083	0
GO:1903955	positive regulation of protein targeting to mitochondrion	0.0002	3.081	-4.651	3.309	-1.5788	0.695	0.616	1903955	0
GO:0045576	mast cell activation	0.0001	null	null	3.079	-1.5539	0.803	0.852	43303	1
GO:0006865	amino acid transport	0.0081	null	null	5.018	-1.5287	0.727	0.759	15804	1
GO:0098869	cellular oxidant detoxification	0.0078	6.037	3.992	5.003	-1.5107	0.758	0.512	98869	0
GO:0009409	response to cold	0.0004	5.16	4.8	3.699	-1.4889	0.848	0.206	9409	0
GO:0032402	melanosome transport	0.0001	null	null	2.837	-1.4875	0.737	0.829	30318	1
GO:0043473	pigmentation	0.0003	-2.878	-4.165	3.638	-1.4875	0.894	0.057	43473	0
GO:0035556	intracellular signal transduction	0.04	5.821	1.984	5.71	-1.4705	0.654	0.334	35556	0
GO:0019221	cytokine-mediated signaling pathway	0.0009	6.179	2.575	4.078	-1.4698	0.659	0.653	19221	0
GO:0019852	L-ascorbic acid metabolic process	0	-3.759	5.715	2.535	-1.4544	0.821	0.579	19852	0
GO:0006782	protoporphyrinogen IX biosynthetic process	0.0012	null	null	4.172	-1.4544	0.772	0.925	6783	1
GO:0051056	regulation of small GTPase mediated signal transduction	0.0022	6.584	1.41	4.447	-1.4163	0.704	0.543	51056	0
GO:0032720	negative regulation of tumor necrosis factor production	0.0001	5.764	-1.454	3.025	-1.4137	0.787	0.406	32720	0
GO:0030334	regulation of cell migration	0.0014	null	null	4.267	-1.4088	0.676	0.834	50900	1
GO:0006629	lipid metabolic process	0.0352	-0.453	6.983	5.655	-1.3883	0.829	0.18	6629	0
GO:0006105	succinate metabolic process	0.0002	-5.078	4.417	3.274	-1.3672	0.827	0.312	6105	0
GO:0032691	negative regulation of interleukin-1 beta production	0	null	null	2.498	-1.3672	0.797	0.788	32720	1
GO:0035414	negative regulation of catenin import into nucleus	0	null	null	2.497	-1.3672	0.698	0.765	1903955	1
GO:1902475	L-alpha-amino acid transmembrane transport	0.0003	1.553	-7.082	3.588	-1.3672	0.769	0.626	1902475	0
GO:0006461	protein complex assembly	0.0096	-4.238	-5.57	5.091	-1.3646	0.904	0.358	6461	0
GO:0008283	cell proliferation	0.0039	-1.325	1.007	4.704	-1.3632	0.88	0.068	8283	0
GO:0022617	extracellular matrix disassembly	0.0001	-4.729	-4.858	2.939	-1.361	0.838	0.262	22617	0
GO:0032869	cellular response to insulin stimulus	0.0004	null	null	3.646	-1.3378	0.744	0.957	8286	1
GO:0006810	transport	0.1762	2.251	-7.008	6.354	-1.3035	0.846	0.349	6810	0
GO:0006933	negative regulation of cell adhesion involved in substrate-bound cell migration	0	4.673	-4.367	1.982	-0.3153	0.722	0.583	6933	0
