## Supplementary Tables for "MITF regulates IDH1 and NNT and drives a transcriptional program protecting cutaneous melanoma from reactive oxygen species": Supplementary Table 3.xlsx

### Sheet: Sheet1
GO:0055114	GO:1901687	GO:0000302	GO:0006749	GO:0098869	GO:0006979	GO:0006740
oxidation-reduction process	glutathione derivative biosynthetic process	response to reactive oxygen species	glutathione metabolic process	cellular oxidant detoxification	response to oxidative stress	NADPH regeneration
AKR1A1	AKR1A1	TXN	IDH1	TXN	PNKP	IDH1
ALDH9A1	GSTO2	CAT	GSTO2	CYGB	MBL2	NNT
BLVRA	GSTO1	PPARGC1A	GSTO1	GSTO2	NUDT1
C1ORF43	MGST1	PRDX1	MGST1	CAT	ATOX1
COX15	GSTP1	GSTP1	GSTP1	GSTO1	HMOX1
CPOX		SOD2	DPEP1	MGST1	IDH1
CRYZ			SOD2	GSTP1	CYGB
CYP7B1					ABCC2
DCT
DCXR
DHRS12
DHRS7
DUS3L
FTH1
GLRX
GMPR
GSTO1
GSTO2
HPGD
IFI30
KCNAB2
LOXL1
MGST1
MICAL1
NNT
PIR
PRDX1
RDH11
RDH8
RETSAT
SNCA
SOD2
STEAP1
TXN
TYRP1
